# A General Approach to Adjusting Genetic Studies for Assortative Mating

**DOI:** 10.1101/2023.09.01.555983

**Authors:** Marta Bilghese, Regina Manansala, Dhruva Jaishankar, Jonathan Jala, Daniel J. Benjamin, Miles Kimball, Paul L. Auer, Michael A. Livermore, Patrick Turley

## Abstract

The effects of assortative mating (AM) on estimates from genetic studies has been receiving increasing attention in recent years. We extend existing AM theory to more general models of sorting and conclude that correct theory-based AM adjustments require knowledge of complicated, unknown historical sorting patterns. We propose a simple, general-purpose approach using polygenic indexes (PGIs). Our approach can estimate the fraction of genetic variance and genetic correlation that is driven by AM. Our approach is less effective when applied to Mendelian randomization (MR) studies for two reasons: AM can induce a form of selection bias in MR studies that remains after our adjustment; and, in the MR context, the adjustment is particularly sensitive to PGI estimation error. Using data from the UK Biobank, we find that AM inflates genetic correlation estimates between health traits and education by 14% on average. Our results suggest caution in interpreting genetic correlations or MR estimates for traits subject to AM.
