## Supplementary Tables for "A General Approach to Adjusting Genetic Studies for Assortative Mating"

### Sheet: S1_RG_sim
Supplementary Table S1: Simulation results, Genetic Variance and Genetic Correlation
		Genetic Variance Inflation (Trait 1)					Genetic Variance Inflation (Trait 2)					Genetic Correlation (Unadjusted)
		G1	G2	G3	G4		G1	G2	G3	G4		G1	G2	G3	G4
Single-trait AM	rg = 0	1	1.4951	1.9948	2.4976		1	1.0015	0.9996	1.0031		-0.0037	-0.005	-0.005	-0.0073
		(0.000)	(0.006)	(0.010)	(0.012)		(0.000)	(0.008)	(0.010)	(0.006)		(0.005)	(0.007)	(0.008)	(0.009)
	rg = 0.5	1	1.5006	1.9986	2.4977		1	1.1248	1.2496	1.3708		0.5016	0.5784	0.6353	0.6762
		(0.000)	(0.010)	(0.016)	(0.021)		(0.000)	(0.009)	(0.013)	(0.021)		(0.004)	(0.004)	(0.004)	(0.004)
	Partial Pleio	1	1.4969	1.9992	2.5081		1	1.208	1.4264	1.6487		0.667	0.7375	0.7827	0.8155
		(0.000)	(0.007)	(0.011)	(0.017)		(0.000)	(0.008)	(0.014)	(0.022)		(0.005)	(0.004)	(0.004)	(0.003)
	No Pleio	1	1.4953	2.0014	2.4963		1	1.0005	1.0084	1.005		0.0002022	0.0006177	0.0007134	0.000486
		(0.000)	(0.007)	(0.016)	(0.019)		(0.000)	(0.007)	(0.008)	(0.009)		(0.002)	(0.003)	(0.003)	(0.004)
Cross-trait AM	rg = 0	1	1.0041	1.1267	1.2588		1	0.9984	1.1353	1.26		-0.0014	0.2485	0.3478	0.4088
		(0.000)	(0.008)	(0.010)	(0.016)		(0.000)	(0.007)	(0.010)	(0.014)		(0.004)	(0.004)	(0.005)	(0.004)
	rg = 0.5	1	1.2518	1.5247	1.8045		1	1.2532	1.5292	1.8141		0.4968	0.6464	0.7176	0.7591
		(0.000)	(0.007)	(0.012)	(0.015)		(0.000)	(0.004)	(0.009)	(0.012)		(0.004)	(0.003)	(0.003)	(0.003)
	Partial Pleio	1	1.3363	1.685	2.0357		1	1.3372	1.6884	2.0443		0.6703	0.7724	0.8236	0.8527
		(0.000)	(0.007)	(0.012)	(0.016)		(0.000)	(0.009)	(0.013)	(0.018)		(0.004)	(0.003)	(0.002)	(0.002)
	No Pleio	1	1.003	1.124	1.2607		1	1.005	1.1333	1.2619		0.0009	0.2481	0.346	0.4022
		(0.000)	(0.006)	(0.009)	(0.013)		(0.000)	(0.006)	(0.007)	(0.010)		(0.002)	(0.002)	(0.002)	(0.002)
Multi-trait AM	rg = 0	1	1.4801	1.9462	2.425		1	1.0267	1.0632	1.0889		0.0042	0.1029	0.1739	0.2296
		(0.000)	(0.006)	(0.011)	(0.018)		(0.000)	(0.010)	(0.010)	(0.014)		(0.010)	(0.012)	(0.014)	(0.015)
	rg = 0.5	1	1.4868	1.9711	2.4557		1	1.2134	1.4296	1.6408		0.496	0.6119	0.6806	0.7271
		(0.000)	(0.008)	(0.011)	(0.015)		(0.000)	(0.010)	(0.015)	(0.021)		(0.007)	(0.006)	(0.005)	(0.005)
	Partial Pleio	1	1.4925	1.9796	2.4665		1	1.3025	1.61	1.913		0.6731	0.7608	0.8108	0.8437
		(0.000)	(0.008)	(0.013)	(0.018)		(0.000)	(0.010)	(0.016)	(0.020)		(0.008)	(0.007)	(0.006)	(0.005)
	No Pleio	1	1.4756	1.945	2.4108		1	1.0299	1.0569	1.0909		0.0007	0.1031	0.1725	0.2251
		(0.000)	(0.009)	(0.013)	(0.019)		(0.000)	(0.008)	(0.009)	(0.009)		(0.004)	(0.006)	(0.006)	(0.006)
Note: Complete simulation results for the inflation of genetic variance and genetic correlation over four generations (G1, G2, G3, and G4). The mean variance inflation or genetic correlation over 20 replication is reported, with the standard error of the mean in parentheses. Generation 1 corresponds to a randomly mating population. We consider four genetic architectures: total pleiotropy/zero cor…

### Sheet: S2_MR_sim
Supplementary Table S2: Simulation results, Mendelan Randomization
		MR-Egger					Median MR					Mode MR
		G1	G2	G3	G4		G1	G2	G3	G4		G1	G2	G3	G4
Treatment AM	rg = 0	0.0008	-0.0002	-0.0014	-0.0007		-0.0038	-0.0027	-0.0047	-0.0033		0.0034	0.0036	-0.0246	0.0249
		(0.014)	(0.013)	(0.013)	(0.012)		(0.009)	(0.007)	(0.005)	(0.005)		(0.034)	(0.026)	(0.015)	(0.012)
	rg = 0.5	0.4947	0.4915	0.4913	0.4903		0.4939	0.5057	0.507	0.5064		0.5041	0.4693	0.5022	0.5054
		(0.016)	(0.01)	(0.013)	(0.011)		(0.008)	(0.005)	(0.004)	(0.004)		(0.026)	(0.016)	(0.013)	(0.009)
	Partial Pleio	0.6821	0.6737	0.6731	0.6736		0.8419	0.7733	0.7367	0.7173		0.9581	0.8666	0.8063	0.7856
		(0.016)	(0.012)	(0.013)	(0.012)		(0.006)	(0.005)	(0.004)	(0.004)		(0.01)	(0.007)	(0.005)	(0.004)
	No Pleio	0.0037	0.0021	-0.0009	0.0006		0.0026	-0.0047	-0.0003	-0.0026		0.0078	-0.0038	0.0031	-0.0018
		(0.006)	(0.004)	(0.004)	(0.004)		(0.003)	(0.004)	(0.003)	(0.002)		(0.006)	(0.007)	(0.005)	(0.005)
Outcome AM	rg = 0	-0.0037	-0.0103	0.0046	-0.0058		0.0102	0.004	-0.0147	-0.0026		0.0026	-0.0057	-0.0133	0.0794
		(0.019)	(0.034)	(0.048)	(0.068)		(0.01)	(0.013)	(0.019)	(0.029)		(0.031)	(0.059)	(0.056)	(0.089)
	rg = 0.5	0.4983	0.8311	1.0984	1.3097		0.5188	0.8337	1.0961	1.3104		0.462	0.7684	1.1152	1.3731
		(0.02)	(0.021)	(0.015)	(0.016)		(0.007)	(0.009)	(0.009)	(0.007)		(0.036)	(0.036)	(0.027)	(0.031)
	Partial Pleio	0.6698	0.9366	1.1103	1.2288		0.8382	1.0264	1.1529	1.2332		0.9617	1.0966	1.1724	1.2316
		(0.019)	(0.013)	(0.012)	(0.013)		(0.006)	(0.005)	(0.006)	(0.006)		(0.007)	(0.009)	(0.007)	(0.006)
	No Pleio	0.0008	-0.0005	-0.0005	0.0033		0.0073	0.0056	0.0055	0.0013		0.0098	-0.0029	-0.0003	-0.0339
		(0.006)	(0.007)	(0.009)	(0.009)		(0.003)	(0.004)	(0.004)	(0.006)		(0.008)	(0.012)	(0.017)	(0.033)
Cross-trait AM	rg = 0	0.0016	0.435	0.5903	0.6736		-0.0039	0.439	0.6019	0.6704		0.0057	0.455	0.5963	0.6851
		(0.013)	(0.012)	(0.011)	(0.01)		(0.011)	(0.008)	(0.008)	(0.007)		(0.034)	(0.029)	(0.03)	(0.019)
	rg = 0.5	0.5079	0.7545	0.8418	0.8881		0.4899	0.7371	0.834	0.8776		0.4656	0.7566	0.8461	0.8945
		(0.013)	(0.011)	(0.009)	(0.008)		(0.009)	(0.006)	(0.005)	(0.005)		(0.026)	(0.02)	(0.015)	(0.012)
	Partial Pleio	0.6547	0.8173	0.8769	0.9128		0.8463	0.9067	0.9393	0.9562		0.9615	0.9707	0.9844	0.9982
		(0.018)	(0.012)	(0.01)	(0.008)		(0.006)	(0.005)	(0.004)	(0.003)		(0.007)	(0.007)	(0.005)	(0.003)
	No Pleio	0.0044	0.2583	0.3875	0.4881		-0.001	0.2651	0.3836	0.4605		0.0035	0.2516	0.3507	0.4189
		(0.005)	(0.007)	(0.009)	(0.011)		(0.003)	(0.004)	(0.005)	(0.006)		(0.008)	(0.007)	(0.007)	(0.006)
Multi-trait AM	rg = 0	0.0059	0.1363	0.1893	0.2117		-0.0019	0.1323	0.1914	0.209		-0.0161	0.157	0.1818	0.213
		(0.018)	(0.01)	(0.01)	(0.012)		(0.021)	(0.01)	(0.011)	(0.013)		(0.063)	(0.043)	(0.032)	(0.025)
	rg = 0.5	0.491	0.5843	0.6168	0.6305		0.4855	0.5831	0.6189	0.6279		0.4955	0.5629	0.6163	0.6163
		(0.013)	(0.01)	(0.01)	(0.011)		(0.017)	(0.012)	(0.01)	(0.011)		(0.057)	(0.03)	(0.031)	(0.018)
	Partial Pleio	0.6799	0.7279	0.7519	0.7615		0.8606	0.8282	0.8236	0.8138		0.9577	0.9022	0.8761	0.8558
		(0.013)	(0.01)	(0.01)	(0.009)		(0.015)	(0.01)	(0.009)	(0.009)		(0.016)	(0.014)	(0.009)	(0.008)
	No Pleio	0.0014	0.0862	0.1314	0.1592		0.0021	0.0855	0.1304	0.1547		0.0238	0.0922	0.1369	0.1555
		(0.006)	(0.006)	(0.007)	(0.007)		(0.006)	(0.006)	(0.007)	(0.007)		(0.016)	(0.011)	(0.011)	(0.007)
Note: Complete simulation results for the effect of AM on MR estimates over four generations (G1, G2, G3, and G4). The mean MR estimate 20 replication is reported, with the standard error of the mean in parentheses. Generation 1 corresponds to a randomly mating population. We consider four genetic architectures: total pleiotropy/zero correlation (rg=0), total pleiotropy/positive correlation (rg=.…

### Sheet: S3_RG_adj
Supplementary Table S3: Bias after AM Adjustment, Genetic Correlation
			rg = 0					rg = 0.5					Partial Pleio					No Pleio
	Phi		G1	G2	G3	G4		G1	G2	G3	G4		G1	G2	G3	G4		G1	G2	G3	G4
Single-trait AM	0		-0.0042	-0.0054	-0.0049	-0.0053		-0.0063	-0.0013	0.003	0.0073		-0.00546667	-0.000466667	0.00403333	0.00773333		0.0013	0.0005	0.0005	0.0008
			(0.01)	(0.011)	(0.011)	(0.011)		(0.008)	(0.009)	(0.008)	(0.009)		(0.008)	(0.008)	(0.008)	(0.009)		(0.001)	(0.001)	(0.001)	(0.001)
	0.2		0.0144	0.008	0.0004	0.0045		0.0006	-0.0147	-0.0211	-0.0243		0.00803333	-0.0308667	-0.0485667	-0.0592667		0.0011	0.0078	0.0087	-0.0024
			(0.014)	(0.014)	(0.013)	(0.011)		(0.009)	(0.009)	(0.009)	(0.008)		(0.006)	(0.007)	(0.006)	(0.006)		(0.003)	(0.011)	(0.017)	(0.007)
	0.4		-0.0012	-0.0007	-0.0064	0.0202		-0.003	-0.0438	-0.0612	-0.0751		-0.00976667	-0.0786667	-0.112267	-0.136667		0.0039	-0.0192	-0.0268	-0.001
			(0.013)	(0.012)	(0.02)	(0.036)		(0.011)	(0.007)	(0.007)	(0.007)		(0.012)	(0.009)	(0.008)	(0.008)		(0.004)	(0.035)	(0.06)	(0.008)
	0.6		-0.0094	0.0031	0.0496	-0.0118		0.0016	-0.0588	-0.0915	-0.1121		0.00213333	-0.105567	-0.170367	-0.209867		0.0016	-0.0201	-0.0057	-0.0057
			(0.011)	(0.015)	(0.064)	(0.036)		(0.012)	(0.009)	(0.008)	(0.01)		(0.014)	(0.012)	(0.011)	(0.008)		(0.005)	(0.064)	(0.011)	(0.008)
	0.8		0.0284	-0.0027	-0.0422	-0.0005		0.0168	-0.0883	-0.138	-0.1768		0.00273333	-0.142067	-0.211067	-0.249267		0.0262	-0.0256	-0.0117	-0.0053
			(0.056)	(0.022)	(0.102)	(0.029)		(0.03)	(0.019)	(0.019)	(0.017)		(0.04)	(0.024)	(0.024)	(0.023)		(0.061)	(0.059)	(0.044)	(0.014)
	1		-0.0048	0.0113	-0.0019	-0.0337		-0.3159	0.0231	0.1723	0.0773		-0.262767	2.38603	0.448333	0.180433		0.0002	0.1455	0.0029	0.0049
			(0.013)	(0.023)	(0.039)	(0.04)		(0.421)	(0.12)	(0.274)	(0.22)		(0.281)	(4.437)	(1.529)	(0.75)		(0.005)	(0.274)	(0.006)	(0.007)
Cross-trait AM	0		-0.0021	0.0112	0.0178	0.0229		0.004	0.0141	0.0211	0.0274		0.00513333	0.0118333	0.0172333	0.0222333		-0.0006	0.0123	0.0188	0.025
			(0.01)	(0.01)	(0.009)	(0.009)		(0.006)	(0.006)	(0.006)	(0.006)		(0.007)	(0.007)	(0.007)	(0.007)		(0.001)	(0.002)	(0.002)	(0.001)
	0.2		0.0099	0.016	0.023	0.0277		-0.003	-0.015	-0.0223	-0.0251		0.00213333	-0.0335667	-0.0516667	-0.0623667		-0.0022	0.0055	0.0127	0.0187
			(0.023)	(0.011)	(0.011)	(0.011)		(0.006)	(0.007)	(0.007)	(0.006)		(0.008)	(0.006)	(0.006)	(0.006)		(0.006)	(0.011)	(0.01)	(0.01)
	0.4		-0.0041	-0.0086	0.0004	0.0063		0.0052	-0.0258	-0.0477	-0.0637		0.00863333	-0.0620667	-0.103467	-0.129167		-0.0005	0.0026	0.0194	0.0235
			(0.022)	(0.02)	(0.019)	(0.018)		(0.01)	(0.007)	(0.008)	(0.008)		(0.007)	(0.007)	(0.008)	(0.009)		(0.02)	(0.031)	(0.025)	(0.023)
	0.6		-0.0077	-0.005	0.0077	0.0141		-0.0019	-0.052	-0.0886	-0.1135		0.00133333	-0.0924667	-0.156467	-0.199567		-0.0017	-0.1168	-0.0333	0.0055
			(0.016)	(0.033)	(0.027)	(0.026)		(0.017)	(0.009)	(0.008)	(0.008)		(0.017)	(0.014)	(0.016)	(0.016)		(0.009)	(0.243)	(0.103)	(0.05)
	0.8		2.8599	0.0764	0.2282	-0.0246		0.0109	-0.0731	-0.1131	-0.1454		0.000633333	-0.125667	-0.192967	-0.243667		-0.005	-0.1029	-0.025	-0.0039
			(5.579)	(0.235)	(0.464)	(0.07)		(0.02)	(0.02)	(0.02)	(0.02)		(0.03)	(0.024)	(0.024)	(0.021)		(0.01)	(0.282)	(0.086)	(0.065)
	1		0.0048	0.2771	-0.3455	2.0489		-0.9013	-0.859	7.6934	0.2141		-0.158667	-0.709067	-0.252467	-0.472367		0.0004	0.5123	-0.4611	0.5526
			(0.012)	(0.13)	(1.425)	(3.239)		(1.525)	(1.206)	(9.465)	(0.437)		(0.155)	(0.675)	(0.375)	(0.415)		(0.008)	(0.562)	(1.362)	(0.344)
Multi-trait AM	0		0.0041	0.0093	0.0158	0.0218		0.0042	0.0117	0.0184	0.0252		0.00293333	0.00903333	0.0150333	0.0203333		-0.0003	0.0054	0.011	0.0171
			(0.009)	(0.009)	(0.01)	(0.009)		(0.008)	(0.008)	(0.008)	(0.008)		(0.007)	(0.007)	(0.007)	(0.007)		(0.001)	(0.001)	(0.001)	(0.001)
	0.2		-0.0044	-0.0025	0.0062	0.0119		0.0053	-0.0106	-0.0195	-0.0205		0.000933333	-0.0388667	-0.0566667	-0.0663667		0.1279	0.0002	0.0075	0.0141
			(0.012)	(0.017)	(0.014)	(0.014)		(0.009)	(0.008)	(0.008)	(0.008)		(0.01)	(0.008)	(0.007)	(0.007)		(0.245)	(0.013)	(0.011)	(0.011)
	0.4		0.0024	0.0283	-0.0046	0.0112		0.002	-0.0401	-0.0623	-0.0737		-0.00576667	-0.0791667	-0.118167	-0.140167		-0.0024	-1.1747	-0.0088	0.0003
			(0.009)	(0.043)	(0.039)	(0.019)		(0.009)	(0.006)	(0.007)	(0.007)		(0.014)	(0.011)	(0.01)	(0.009)		(0.009)	(2.202)	(0.022)	(0.018)
	0.6		-0.0002	-0.4592	-0.1448	0.0012		-0.005	-0.0621	-0.0999	-0.1198		-0.00506667	-0.113267	-0.169267	-0.206467		-0.0084	0.605	0.1017	-0.067
			(0.014)	(1.054)	(0.289)	(0.035)		(0.011)	(0.009)	(0.012)	(0.012)		(0.013)	(0.01)	(0.011)	(0.011)		(0.007)	(0.877)	(0.255)	(0.086)
	0.8		0.0045	0.0361	0.0004	0.0058		0.0116	-0.1	-0.1566	-0.1953		-0.0101667	-0.145367	-0.227367	-0.280867		0	0.1022	-1.4683	-0.1649
			(0.011)	(0.131)	(0.044)	(0.052)		(0.029)	(0.016)	(0.016)	(0.015)		(0.033)	(0.024)	(0.026)	(0.025)		(0.006)	(0.069)	(2.707)	(0.179)
	1		-0.0121	0.2128	0.1648	0.0373		0.402	0.9516	0.376	-0.8548		-0.00926667	0.0628333	0.133233	0.100433		-0.0017	0.2075	0.1593	-1.8681
			(0.03)	(0.308)	(0.132)	(0.47)		(0.923)	(1.635)	(0.558)	(2.135)		(0.137)	(0.161)	(0.128)	(0.187)		(0.005)	(0.191)	(0.1)	(4.07)
Note: The average error in AM-adjusted genetic correlation estimates over 20 replications. Phi represents the fraction of the variation in the PGI used in the adjustment that is due to error. Details related to this simulation are found in the Supplementary Note.

### Sheet: S4_MR_adj
Supplementary Table S4: Bias after AM Adjustment, Mendelian Randomization
			rg = 0					rg = 0.5					Partial Pleio					No Pleio
	Phi		G1	G2	G3	G4		G1	G2	G3	G4		G1	G2	G3	G4		G1	G2	G3	G4
Treatment AM	0		-0.0005	0.0011	-0.002	0.0081		-0.0032	0.0001	-0.0043	0.0001		-0.0303	-0.0422	-0.0532	-0.0637		0.0005	0.0007	0.0006	0
			(0.022)	(0.017)	(0.018)	(0.016)		(0.019)	(0.02)	(0.015)	(0.012)		(0.006)	(0.004)	(0.004)	(0.004)		(0.001)	(0.002)	(0.001)	(0.002)
	0.2		-0.0014	0.0077	0.0058	0.0072		0.0003	0.0223	0.0191	0.0132		-0.1107	-0.1318	-0.1639	-0.1899		0.0006	0.0043	0.0025	0.0008
			(0.012)	(0.012)	(0.01)	(0.01)		(0.028)	(0.02)	(0.015)	(0.016)		(0.01)	(0.011)	(0.012)	(0.01)		(0.003)	(0.003)	(0.003)	(0.003)
	0.4		0.0012	0.0026	0.0037	-0.0013		-0.0259	0.0237	0.0231	0.0134		-0.197	-0.2077	-0.2464	-0.2856		0.0017	-0.0001	0.0001	-0.0032
			(0.012)	(0.008)	(0.013)	(0.013)		(0.031)	(0.012)	(0.013)	(0.015)		(0.023)	(0.018)	(0.016)	(0.015)		(0.003)	(0.004)	(0.004)	(0.004)
	0.6		0.002	-0.005	-0.0073	-0.005		-0.1013	-0.0508	-0.0258	-0.0137		-0.3949	-0.3388	-0.3511	-0.3953		-0.0011	0.0006	0.0002	0
			(0.018)	(0.013)	(0.012)	(0.015)		(0.031)	(0.024)	(0.023)	(0.021)		(0.035)	(0.022)	(0.023)	(0.024)		(0.004)	(0.003)	(0.003)	(0.002)
	0.8		0.0095	-0.0006	0.0043	-0.0016		-0.1523	-0.1331	-0.1032	-0.1143		-0.5218	-0.4983	-0.4842	-0.4957		0.0007	-0.0003	-0.0011	-0.0015
			(0.013)	(0.009)	(0.006)	(0.006)		(0.032)	(0.027)	(0.026)	(0.025)		(0.047)	(0.027)	(0.027)	(0.027)		(0.003)	(0.002)	(0.002)	(0.002)
	1		-0.0005	-0.0012	-0.0002	-0.0028		-0.2516	-0.2457	-0.2396	-0.2305		-0.6703	-0.6364	-0.6106	-0.5943		-0.0005	-0.0011	0.0003	0.0003
			(0.008)	(0.007)	(0.003)	(0.003)		(0.025)	(0.02)	(0.013)	(0.014)		(0.039)	(0.018)	(0.019)	(0.021)		(0.002)	(0.002)	(0.002)	(0.001)
Outcome AM	0		0.0033	-0.0135	-0.0091	0.0006		-0.0087	0.18	0.3145	0.4243		-0.0254	-0.0068	0.0092	0.0218		0	-0.0009	0.0007	0.0004
			(0.019)	(0.023)	(0.031)	(0.039)		(0.019)	(0.016)	(0.013)	(0.015)		(0.003)	(0.002)	(0.002)	(0.002)		(0.002)	(0.002)	(0.002)	(0.001)
	0.2		0.0062	0.0018	-0.0051	-0.0142		0.005	0.1894	0.3123	0.3938		-0.125	-0.0639	-0.0391	-0.0192		-0.002	-0.0002	-0.0011	-0.0017
			(0.016)	(0.028)	(0.025)	(0.045)		(0.014)	(0.024)	(0.022)	(0.02)		(0.014)	(0.011)	(0.009)	(0.008)		(0.003)	(0.004)	(0.006)	(0.006)
	0.4		-0.0127	0.012	-0.0035	-0.0259		-0.027	0.1375	0.2518	0.3233		-0.19	-0.1229	-0.0991	-0.0973		-0.0038	-0.0032	0.0002	0.0004
			(0.014)	(0.014)	(0.02)	(0.022)		(0.025)	(0.018)	(0.021)	(0.022)		(0.014)	(0.008)	(0.01)	(0.013)		(0.003)	(0.005)	(0.003)	(0.005)
	0.6		0.0185	0.0147	-0.0002	0.0112		-0.0914	0.0904	0.1891	0.2292		-0.3175	-0.2174	-0.218	-0.2311		0.0009	0.0032	-0.0036	0.0012
			(0.016)	(0.012)	(0.021)	(0.027)		(0.018)	(0.024)	(0.024)	(0.03)		(0.036)	(0.02)	(0.024)	(0.029)		(0.004)	(0.004)	(0.006)	(0.006)
	0.8		0.0002	-0.0075	0.0006	-0.0022		-0.1724	-0.0191	0.081	0.0751		-0.5651	-0.3934	-0.3449	-0.3844		0.0005	0.0012	-0.0027	0.0006
			(0.011)	(0.009)	(0.021)	(0.022)		(0.027)	(0.028)	(0.029)	(0.03)		(0.055)	(0.049)	(0.039)	(0.029)		(0.003)	(0.004)	(0.004)	(0.005)
	1		0.006	0.0003	-0.0128	0.0008		-0.2673	-0.0662	0.0753	0.2194		-0.6993	-0.5732	-0.3969	-0.2688		0.0021	-0.0016	0.0021	0.0001
			(0.008)	(0.019)	(0.021)	(0.022)		(0.024)	(0.037)	(0.037)	(0.029)		(0.049)	(0.035)	(0.03)	(0.037)		(0.004)	(0.003)	(0.004)	(0.005)
Cross-trait AM	0		0.015	0.2704	0.3755	0.4315		0.0074	0.166	0.2273	0.2731		-0.0294	-0.0231	-0.0187	-0.0182		-0.0002	0.014	0.0239	0.0328
			(0.024)	(0.021)	(0.02)	(0.027)		(0.013)	(0.015)	(0.012)	(0.012)		(0.003)	(0.002)	(0.002)	(0.003)		(0.001)	(0.002)	(0.002)	(0.002)
	0.2		0.0126	0.2871	0.3606	0.4175		0.0005	0.1528	0.2097	0.2495		-0.1026	-0.0767	-0.0896	-0.0961		-0.0008	0.0561	0.0685	0.0711
			(0.014)	(0.027)	(0.021)	(0.019)		(0.018)	(0.021)	(0.014)	(0.011)		(0.008)	(0.01)	(0.007)	(0.007)		(0.003)	(0.005)	(0.006)	(0.008)
	0.4		-0.0026	0.2354	0.3504	0.3878		-0.016	0.1681	0.2041	0.2159		-0.1953	-0.1427	-0.1618	-0.1821		-0.0024	0.0918	0.1336	0.1422
			(0.017)	(0.019)	(0.022)	(0.024)		(0.02)	(0.017)	(0.012)	(0.015)		(0.014)	(0.011)	(0.011)	(0.013)		(0.004)	(0.009)	(0.008)	(0.008)
	0.6		0.0034	0.2417	0.3174	0.3612		-0.1101	0.0712	0.1122	0.1151		-0.3334	-0.2543	-0.2626	-0.2835		0.0017	0.1112	0.1782	0.1958
			(0.009)	(0.026)	(0.027)	(0.023)		(0.024)	(0.021)	(0.018)	(0.024)		(0.04)	(0.026)	(0.025)	(0.025)		(0.003)	(0.011)	(0.014)	(0.014)
	0.8		0.0034	0.1966	0.2906	0.3163		-0.1821	0.018	0.0356	0.0262		-0.5319	-0.4013	-0.4247	-0.4363		-0.0001	0.1122	0.1841	0.2417
			(0.014)	(0.027)	(0.028)	(0.023)		(0.023)	(0.03)	(0.035)	(0.033)		(0.042)	(0.034)	(0.027)	(0.035)		(0.004)	(0.012)	(0.015)	(0.02)
	1		0.0069	0.1913	0.2954	0.3247		-0.266	-0.0909	-0.0091	0.0247		-0.6837	-0.5331	-0.4902	-0.4329		0.0019	0.1153	0.2023	0.26
			(0.007)	(0.023)	(0.02)	(0.019)		(0.021)	(0.027)	(0.021)	(0.019)		(0.035)	(0.031)	(0.022)	(0.035)		(0.002)	(0.012)	(0.013)	(0.021)
Multi-trait AM	0		0.0075	0.0898	0.1384	0.1657		-0.0008	0.0591	0.0864	0.1044		-0.0278	-0.0331	-0.0394	-0.0462		0	0.0049	0.0109	0.0164
			(0.025)	(0.019)	(0.016)	(0.014)		(0.021)	(0.015)	(0.012)	(0.014)		(0.003)	(0.003)	(0.003)	(0.003)		(0.002)	(0.002)	(0.002)	(0.001)
	0.2		0.0138	0.091	0.1555	0.1923		-0.0043	0.0668	0.092	0.1034		-0.1152	-0.1092	-0.1349	-0.1682		-0.0003	0.0286	0.0544	0.0688
			(0.016)	(0.019)	(0.02)	(0.016)		(0.019)	(0.014)	(0.015)	(0.017)		(0.015)	(0.012)	(0.011)	(0.011)		(0.003)	(0.004)	(0.006)	(0.007)
	0.4		0.0116	0.0943	0.1497	0.1959		-0.0227	0.0722	0.0899	0.0857		-0.2089	-0.1906	-0.2223	-0.2539		0.0038	0.0405	0.0813	0.1114
			(0.015)	(0.021)	(0.015)	(0.016)		(0.027)	(0.021)	(0.018)	(0.017)		(0.024)	(0.015)	(0.018)	(0.019)		(0.005)	(0.006)	(0.008)	(0.011)
	0.6		0.0099	0.0725	0.137	0.1626		-0.094	0.0109	0.0398	0.0237		-0.3516	-0.3121	-0.3215	-0.3566		-0.0003	0.0379	0.0763	0.1168
			(0.016)	(0.017)	(0.017)	(0.018)		(0.031)	(0.025)	(0.017)	(0.016)		(0.036)	(0.023)	(0.02)	(0.024)		(0.003)	(0.008)	(0.009)	(0.01)
	0.8		0.0127	0.0481	0.0837	0.1156		-0.1939	-0.0945	-0.0687	-0.0646		-0.5601	-0.4871	-0.478	-0.5017		-0.0005	0.0345	0.0673	0.0898
			(0.011)	(0.011)	(0.016)	(0.015)		(0.022)	(0.017)	(0.026)	(0.021)		(0.048)	(0.028)	(0.027)	(0.032)		(0.004)	(0.005)	(0.008)	(0.012)
	1		0.0084	0.035	0.0546	0.0682		-0.2738	-0.2031	-0.1632	-0.1347		-0.692	-0.6093	-0.565	-0.5518		-0.0008	0.0217	0.0465	0.0665
			(0.008)	(0.009)	(0.007)	(0.009)		(0.027)	(0.017)	(0.017)	(0.016)		(0.022)	(0.024)	(0.025)	(0.015)		(0.004)	(0.003)	(0.005)	(0.005)
Note: The average error in AM-adjusted Median-based MR estimates over 20 replications. Phi represents the fraction of the variation in the PGI used in the adjustment that is due to error. Details related to this simulation are found in the Supplementary Note.

### Sheet: S5_phenotypes
Table S5: Definition of the Outcome Phenotypes studied
Phenotype	UKB datafield(s)	Phenotype measure
Asthma	41202, 41204, 20002, 6152	Set to 1 if respondent
		- has been diagnosed with Asthma (main or secondary ICD10 code equal to J450,J451, J458, J459 or J46), or
		- self-reported to have had asthma (non-cancer illness code equal to 1111 or selected asthma in data-field 6152);
		0 otherwise.
BMI	23104	Body composition estimation by impedance measurement.
Cigarettes per Day	3456, 2887, 6183	1) "About how many cigarettes do you smoke on average each day?"
		2) "About how many cigarettes did you smoke on average each day?"
		3) "About how many cigarettes did you smoke on average each day? (current cigar/pipe smokers)"
		Set to missing if less than 0 or greater than 100, to the mean of the three responses otherwise. Then converted to bins according to the following mapping: 1-5 -> 1, 6-15 -> 2, 16-25 -> 3, 26-35 -> 4, 36+ ->5
Ever smoker	1239, 1249, 2644	1) "Do you smoke tobacco now?" "Yes, on most or all days"=1, "Only occasionally"=2, "No"=0
		2) "In the past, how often have you smoked tobacco?" "Smoked on most or all days"=1, "Smoked occasionally"=2, "Just tried once or twice"=3, "I have never smoked"=4
		3) "In your lifetime, have you smoked a total of at least 100 times?" Yes/No
		Set to 1 if response to (1) or (2) = 1 or if response to (2) = 2 or 3 and response to (3) is "Yes"
Depressive symptoms	1920, 1930, 1940, 1950, 1960, 1970, 1980, 1990, 2000, 2010, 2020, 2030	1) "Over the past two weeks, how often have you felt down, depressed or hopeless?"
		2) "Over the past two weeks, how often have you had little interest or pleasure in doing things?"
		3) "Over the past two weeks, how often have you felt tense, fidgety or restless?"
		4) "Over the past two weeks, how often have you felt tired or had little energy?"
		"Not at all"=1, "Several days"=2, "More than half the days"=3, "Nearly every day"=4, "Do not know"=missing, "Prefer not to answer"=missing
		Variable set to the sum of responses to the 4 questions if all are non-missing, to missing otherwise.
Drinks per week	2050, 2060, 2070, 2080	1) "In an average WEEK, how many glasses of RED wine would you drink? (There are six glasses in an average bottle)"
		2) "In an average WEEK, how many glasses of WHITE wine or champagne would you drink? (There are six glasses in an average bottle)"
		3) "In an average WEEK, how many pints of beer or cider would you drink? (Include bitter, lager, stout, ale, Guinness)"
		4) "In an average WEEK, how many measures of spirits or liqueurs would you drink? (there are 25 standard measures in a normal sized bottle; spirits include drinks such as whisky, gin, rum, vodka, brandy)"
		5) "In an average WEEK, how many glasses of fortified wine would you drink? (There are 12 glasses in an average bottle) (Fortified wines include drinks such as sherry, port, vermouth)"
		6) "In an average WEEK, how many glasses of other alcoholic drinks (such as alcopops) would you drink?"
		7)-12) Same questions as 1-6, but asked about average MONTH
		esponses to 1-6, do the same with 7-12.
		Responses to 1-6 and 7-12 are summed up, the latter was converted to drinks per week by dividing by 4. The variable is set to the mean of the two sums.
Height	50	Standing height was measured using a Seca 202 device
Neuroticism	20127	Neuroticism summary score derived as the number of "Yes" answers across twelve questions:
		1) "Does your mood often go up and down?"
		2) "Do you ever feel 'just miserable' for no reason?"
		3) "Are you an irritable person?"
		4) "Are your feelings easily hurt?"
		5) "Do you often feel 'fed-up'?"
		6) "Would you call yourself a nervous person?"
		7) "Are you a worrier?" "Yes" = 1, "No" = 0
		8) "Would you call yourself tense or 'highly strung'?"
		9) "Do you worry too long after an embarrassing experience?"
		10) "Do you suffer from 'nerves'?"
		11) "Do you often feel lonely?"
		12) "Are you often troubled by feelings of guilt?"
Self-rated health	2178	"In general how would you rate your overall health?" "Excellent" = 1, "Good" = 2, "Fair" = 3, "Poor" = 4, "Do not know", "Prefer not to answer"
		Reverse-coded as difference from 5. "Do not know" or "Prefer not to answer" set to missing.
Source: Becker et al. (2021), Supplementary Tables.

### Sheet: S6_RG_emp
Supplementary Table S6: Fraction of Genetic Variance and Genetic Correlation Due to AM
Fraction of…	EA		Asthma	BMI	CPD	EverSmoke	DEP	DPW	Height	Neuro	SelfHealth
Gen Var	0.1013		-0.0001	0.0094	0.0099	0.0279	0.0144	0.0107	0.0863	0.0069	0.0508
	(0.003)		(0.003)	(0.004)	(0.004)	(0.003)	(0.004)	(0.003)	(0.003)	(0.003)	(0.003)
Gen Corr			0.2031	0.1854	0.0553	0.0728	0.1414	0.3823	0.0339	0.0803	0.1633
			(0.040)	(0.010)	(0.018)	(0.011)	(0.012)	(0.057)	(0.020)	(0.018)	(0.006)
Note: See Supplementary Note.

### Sheet: S7_MR_emp
Supplementary Table S7: MR Estimates and AM Adjustment
	Asthma	BMI	CPD	EverSmoke	DEP	DPW	Height	Neuro	SelfHealth
MR Egger	-0.0354	-0.2297	-0.1093	-0.1604	-0.1648	0.03	0.2388	-0.1728	0.2901
	(0.020)	(0.019)	(0.030)	(0.018)	(0.019)	(0.020)	(0.020)	(0.020)	(0.019)
MR Median	-0.0265	-0.2272	-0.0719	-0.1581	-0.1784	0.0114	0.2232	-0.1821	0.2841
	(0.021)	(0.019)	(0.042)	(0.020)	(0.020)	(0.021)	(0.021)	(0.022)	(0.021)
MR Mode	-0.0091	-0.1441	-0.0273	-0.1067	-0.2474	-0.0174	0.2953	-0.2125	0.281
	(0.090)	(0.104)	(0.356)	(0.092)	(0.094)	(0.091)	(0.106)	(0.095)	(0.087)
MR Adjusted	-0.0149	-0.1757	-0.0563	-0.1091	-0.0948	0.0005	0.1308	-0.141	0.2407
	(0.013)	(0.024)	(0.015)	(0.022)	(0.018)	(0.008)	(0.019)	(0.020)	(0.023)
Note: See Supplementary Note.
